# Myeloid cell and transcriptome signatures associated with inflammation resolution in a model of self-limiting acute brain inflammation

**DOI:** 10.1101/486589

**Authors:** Claire L Davies, Anirudh Patir, Barry W McColl

**Author notes:** **Correspondence:** Dr Barry McColl.

## Abstract

Inflammation contributes to tissue repair and restoration of function after infection or injury. However, some forms of inflammation can cause tissue damage and disease, particularly if inappropriately activated, excessive, or not resolved adequately. The mechanisms that prevent excessive or chronic inflammation are therefore important to understand. This is particularly important in the central nervous system where some effects of inflammation can have particularly harmful consequences, including irreversible damage. An increasing number of neurological disorders, both acute and chronic, and their complications are associated with aberrant neuroinflammatory activity.

Here we describe a model of self-limiting acute brain inflammation optimised to study mechanisms underlying inflammation resolution. Inflammation was induced by intracerebral injection of lipopolysaccharide (LPS) and the temporal profile of key cellular and molecular changes were defined during the progression of the inflammatory response. The kinetics of accumulation and loss of neutrophils in the brain enabled well demarcated phases of inflammation to be operatively defined, including induction and resolution phases. Microglial reactivity and accumulation of monocyte-derived macrophages were maximal at the onset of and during the resolution phase. We profiled the transcriptome-wide gene expression changes at representative induction and resolution timepoints and used gene coexpression network analysis to identify gene clusters. This revealed a distinct cluster of genes associated with inflammation resolution that were induced selectively or maximally during this phase and indicated an active programming of gene expression that may drive resolution as has been described in other tissues. Induction of gene networks involved in lysosomal function, lipid metabolism and a comparative switch to MHC-II antigen presentation (relative to MHC-I during induction) were prominent during the resolution phase. The restoration and/or further induction of microglial homeostatic signature genes was notable during the resolution phase.

We propose the current model as a tractable reductionist system to complement more complex models for further understanding how inflammation resolution in the brain is regulated and as a platform for *in vivo* testing/screening of candidate resolution-modifying interventions. Our data highlight how resolution involves active cellular and transcriptome reprogramming and identify candidate gene networks associated with resolution-phase adaptations that warrant further study.
