## Supplementary material for "Myeloid cell and transcriptome signatures associated with inflammation resolution in a model of self-limiting acute brain inflammation"

### Sheet: Sheet1
Gene families	Cluster 1 (induction-selective)	Cluster 2 (resolution-selective)	Cluster 3 (common - resolution-dominant)	Cluster 4 (common - induction-dominant)
Chemokines and receptors	Ccl2/3/4/7/12, Cxcl1/2/10/11	Cxcl13/16, Cx3cr1, Ccr2		Ccl5/6/9/19
Complement pathway	C1ra, C1s1, C5ar1	C1qa/b/c, C3ar1	C4a	C3
Endothelial adhesion molecules	Icam1, Vcam1, Madcam1
Gliosis markers (general)		Aif1, Emr1, Csf1r	Gfap
Heat shock proteins	Hspb1/6/8
Interferon pathway	Ifi35/44/47/204/205, Ifih1, Ifit1/2/3, Ifitm1/2/3/6	Ifi30		Ifi27
Interleukin pathway	Il1b, Il6, Il1rn
Lipid metabolism	Apod	Apoe, Apobec1, Apoc2, Cd5l, Npc2, Lipa
Lysosomal		Lamp1, Laptm5, Lyz1/2, Cd68, Ctsa/b/d/h/s/z, Gusb, Hexa, Hexb, Lgmn, Lipa	Ctsc, Ctsl	Lamp2
MHC	H2-Q6, H2-T10 (non classical MHC-I)	H2-Aa, H2-Ab1, H2-Eb1 (MHC-II)		H2-D1, H2-K1, H2-Q7 (classical MHC-I)
Microglial homeostatic signature genes		Fcrls, Hexa, Hexb, Olfml3, Rnase4, Itgb5, Tmem119
Miscellaneous of note	Tspo, Irg1	Tgfbr2	Ptprc
MMPs and inhibitors	Mmp3/9/12, Timp1	Mmp2, Timp2	Mmp14
NADPH oxidase complex			Cyba, Cybb, Ncf1/2
Scavenger receptors	Marco, Msr1
Toll-like receptors	Tlr3	Tlr1	Tlr2/13
Transcription factors	Nfkb2, Nfkbia, Nfkbie, Cebpb, Cebpd, Irf1/7/9, Stat1/2/3, Nlrc5	Cebpa, Irf8, Mafb, SpiB	Nfkb1, Ets1	Rela, Relb, Nfkbiz
TREM family	Trem1, Trem3	Trem2
Tumour necrosis factor pathway	Tnf, Tnfsf9, Tnfaip2/3, Tnfrsf12a, Tnfrsf1a	Tnfsf12, Tnfsf13b, Tnfrsf13b, Tnfaip8l2	Tnfaip8	Tnfrsf1b
