## Supplementary material for "Myeloid cell and transcriptome signatures associated with inflammation resolution in a model of self-limiting acute brain inflammation"

### Sheet: Sheet1
Category	Term	P-Value
GOTERM_BP_DIRECT	immune system process	1.9e-28
GOTERM_BP_DIRECT	innate immune response	1.1e-24
GOTERM_BP_DIRECT	response to virus	1.8e-23
GOTERM_BP_DIRECT	cellular response to interferon-beta	7.2e-22
GOTERM_BP_DIRECT	inflammatory response	9.2e-20
GOTERM_BP_DIRECT	defense response to virus	4.8e-16
GOTERM_BP_DIRECT	response to lipopolysaccharide	2.3e-14
GOTERM_BP_DIRECT	immune response	6.1e-13
GOTERM_BP_DIRECT	cellular response to lipopolysaccharide	5.7e-12
GOTERM_BP_DIRECT	negative regulation of viral genome replication	6.2e-11
GOTERM_BP_DIRECT	cellular response to tumor necrosis factor	3.8e-10
GOTERM_BP_DIRECT	chemotaxis	1e-09
GOTERM_BP_DIRECT	lipopolysaccharide-mediated signaling pathway	1.2e-09
GOTERM_BP_DIRECT	neutrophil chemotaxis	1.3e-09
GOTERM_BP_DIRECT	cellular response to interleukin-1	7.4e-09
GOTERM_BP_DIRECT	cellular response to interferon-gamma	1.4e-08
GOTERM_BP_DIRECT	chemokine-mediated signaling pathway	2e-08
GOTERM_BP_DIRECT	positive regulation of apoptotic process	4.4e-08
GOTERM_BP_DIRECT	cell chemotaxis	6.1e-08
GOTERM_BP_DIRECT	positive regulation of inflammatory response	7.8e-08
GOTERM_BP_DIRECT	apoptotic process	8.6e-08
GOTERM_BP_DIRECT	response to interferon-beta	1.4e-07
GOTERM_BP_DIRECT	defense response to protozoan	4.6e-07
GOTERM_BP_DIRECT	negative regulation of cell proliferation	4.7e-07
GOTERM_BP_DIRECT	defense response	5e-07
GOTERM_BP_DIRECT	response to interferon-alpha	8.6e-07
GOTERM_BP_DIRECT	negative regulation of apoptotic process	8.7e-07
GOTERM_BP_DIRECT	cytokine-mediated signaling pathway	9.5e-07
GOTERM_BP_DIRECT	acute-phase response	1.4e-06
GOTERM_BP_DIRECT	negative regulation of inflammatory response	1.7e-06
GOTERM_BP_DIRECT	positive regulation of interleukin-6 production	2e-06
GOTERM_BP_DIRECT	defense response to Gram-positive bacterium	3.2e-06
GOTERM_BP_DIRECT	response to interferon-gamma	3.4e-06
GOTERM_BP_DIRECT	cellular response to organic cyclic compound	4e-06
GOTERM_BP_DIRECT	positive regulation of tumor necrosis factor production	5.4e-06
GOTERM_BP_DIRECT	aging	6.3e-06
GOTERM_BP_DIRECT	response to cytokine	7.5e-06
GOTERM_BP_DIRECT	adhesion of symbiont to host	8.6e-06
GOTERM_BP_DIRECT	leukocyte migration	1.8e-05
GOTERM_BP_DIRECT	regulation of cell shape	2e-05
GOTERM_BP_DIRECT	negative regulation of angiogenesis	2.4e-05
GOTERM_BP_DIRECT	positive regulation of leukocyte migration	2.5e-05
GOTERM_BP_DIRECT	positive regulation of angiogenesis	3.3e-05
GOTERM_BP_DIRECT	positive regulation of interleukin-8 production	4.8e-05
GOTERM_BP_DIRECT	positive regulation of ERK1 and ERK2 cascade	7.2e-05
GOTERM_BP_DIRECT	positive regulation of type I interferon production	8.7e-05
GOTERM_BP_DIRECT	leukocyte tethering or rolling	8.7e-05
GOTERM_BP_DIRECT	positive regulation of nitric oxide biosynthetic process	9.2e-05
GOTERM_BP_DIRECT	regulation of cell proliferation	0.00011
GOTERM_BP_DIRECT	acute inflammatory response	0.00015
GOTERM_BP_DIRECT	angiogenesis	0.00018
GOTERM_BP_DIRECT	response to gamma radiation	0.00022
GOTERM_BP_DIRECT	positive regulation of chemokine production	0.00029
GOTERM_BP_DIRECT	defense response to bacterium	0.00035
GOTERM_BP_DIRECT	positive regulation of chemokine biosynthetic process	0.00035
GOTERM_BP_DIRECT	leukocyte chemotaxis	0.00042
GOTERM_BP_DIRECT	leukocyte cell-cell adhesion	0.0006
GOTERM_BP_DIRECT	positive regulation of immunoglobulin secretion	0.00067
GOTERM_BP_DIRECT	positive regulation of interferon-beta production	0.0007
GOTERM_BP_DIRECT	cell redox homeostasis	0.00071
GOTERM_BP_DIRECT	negative regulation of interleukin-1-mediated signaling pathway	0.00081
GOTERM_BP_DIRECT	regulation of innate immune response	0.00088
GOTERM_BP_DIRECT	cellular response to interferon-alpha	0.00088
GOTERM_BP_DIRECT	positive regulation of neutrophil chemotaxis	0.0011
GOTERM_BP_DIRECT	response to molecule of bacterial origin	0.0011
GOTERM_BP_DIRECT	endoplasmic reticulum unfolded protein response	0.0011
GOTERM_BP_DIRECT	positive regulation of cell death	0.0011
GOTERM_BP_DIRECT	positive regulation of monocyte chemotaxis	0.0014
GOTERM_BP_DIRECT	antigen processing and presentation of exogenous peptide antigen via MHC class I, TAP-dependent	0.0014
GOTERM_BP_DIRECT	negative regulation of interleukin-6 production	0.0014
GOTERM_BP_DIRECT	response to glucocorticoid	0.0015
GOTERM_BP_DIRECT	response to unfolded protein	0.0015
GOTERM_BP_DIRECT	antigen processing and presentation of exogenous antigen	0.0016
GOTERM_BP_DIRECT	negative regulation of tyrosine phosphorylation of Stat1 protein	0.0016
GOTERM_BP_DIRECT	interferon-gamma-mediated signaling pathway	0.0016
GOTERM_BP_DIRECT	response to drug	0.0016
GOTERM_BP_DIRECT	response to endoplasmic reticulum stress	0.0016
GOTERM_BP_DIRECT	intrinsic apoptotic signaling pathway in response to DNA damage by p53 class mediator	0.0016
GOTERM_BP_DIRECT	positive regulation of reactive oxygen species metabolic process	0.0016
GOTERM_BP_DIRECT	negative regulation of innate immune response	0.0018
GOTERM_BP_DIRECT	prostaglandin metabolic process	0.0018
GOTERM_BP_DIRECT	regulation of apoptotic process	0.0018
GOTERM_BP_DIRECT	cellular response to mechanical stimulus	0.0018
GOTERM_BP_DIRECT	intrinsic apoptotic signaling pathway in response to DNA damage	0.0019
GOTERM_BP_DIRECT	lymphocyte chemotaxis	0.0021
GOTERM_BP_DIRECT	positive regulation of cell migration	0.0021
GOTERM_BP_DIRECT	positive regulation of smooth muscle cell proliferation	0.0021
GOTERM_BP_DIRECT	positive regulation of macrophage chemotaxis	0.0021
GOTERM_BP_DIRECT	positive regulation of platelet activation	0.0026
GOTERM_BP_DIRECT	type I interferon biosynthetic process	0.0026
GOTERM_BP_DIRECT	membrane to membrane docking	0.0026
GOTERM_BP_DIRECT	positive regulation of gene expression	0.0028
GOTERM_BP_DIRECT	intrinsic apoptotic signaling pathway in response to endoplasmic reticulum stress	0.0028
GOTERM_BP_DIRECT	response to toxic substance	0.003
GOTERM_BP_DIRECT	response to ethanol	0.0033
GOTERM_BP_DIRECT	positive regulation of I-kappaB kinase/NF-kappaB signaling	0.0034
GOTERM_BP_DIRECT	protein kinase B signaling	0.0035
GOTERM_BP_DIRECT	positive regulation of NF-kappaB import into nucleus	0.0036
GOTERM_BP_DIRECT	response to biotic stimulus	0.0036
GOTERM_BP_DIRECT	T cell chemotaxis	0.0039
GOTERM_BP_DIRECT	regulation of establishment of endothelial barrier	0.0039
GOTERM_BP_DIRECT	type I interferon signaling pathway	0.0039
GOTERM_BP_DIRECT	necroptotic signaling pathway	0.0039
GOTERM_BP_DIRECT	positive regulation of natural killer cell chemotaxis	0.0039
GOTERM_BP_DIRECT	positive regulation of T cell proliferation	0.0041
GOTERM_BP_DIRECT	negative regulation of viral entry into host cell	0.0041
GOTERM_BP_DIRECT	negative regulation of T cell proliferation	0.0042
GOTERM_BP_DIRECT	monocyte chemotaxis	0.0042
GOTERM_BP_DIRECT	response to cold	0.0042
GOTERM_BP_DIRECT	wound healing	0.0047
GOTERM_BP_DIRECT	negative regulation of NF-kappaB transcription factor activity	0.0047
GOTERM_BP_DIRECT	negative regulation of protein kinase activity	0.0049
GOTERM_BP_DIRECT	positive regulation of fever generation	0.0054
GOTERM_BP_DIRECT	negative regulation of B cell activation	0.0054
GOTERM_BP_DIRECT	chronic inflammatory response	0.0054
GOTERM_BP_DIRECT	positive regulation of viral entry into host cell	0.0054
GOTERM_BP_DIRECT	negative regulation of tumor necrosis factor production	0.0054
GOTERM_BP_DIRECT	MAPK cascade	0.0057
GOTERM_BP_DIRECT	positive regulation of JNK cascade	0.006
GOTERM_BP_DIRECT	positive regulation of vascular endothelial growth factor production	0.007
GOTERM_BP_DIRECT	response to manganese ion	0.0071
GOTERM_BP_DIRECT	astrocyte cell migration	0.0071
GOTERM_BP_DIRECT	positive regulation of peptidyl-serine phosphorylation	0.0076
GOTERM_BP_DIRECT	positive regulation of osteoclast differentiation	0.0079
GOTERM_BP_DIRECT	regulation of reactive oxygen species metabolic process	0.0079
GOTERM_BP_DIRECT	response to tumor necrosis factor	0.0079
GOTERM_BP_DIRECT	lung alveolus development	0.0081
GOTERM_BP_DIRECT	negative regulation of myoblast differentiation	0.0088
GOTERM_BP_DIRECT	lung vasculature development	0.0091
GOTERM_BP_DIRECT	response to exogenous dsRNA	0.0093
GOTERM_BP_DIRECT	positive regulation of interferon-gamma production	0.011
GOTERM_BP_DIRECT	positive regulation of type I interferon-mediated signaling pathway	0.011
GOTERM_BP_DIRECT	positive regulation of heterotypic cell-cell adhesion	0.011
GOTERM_BP_DIRECT	negative regulation of type I interferon production	0.011
GOTERM_BP_DIRECT	chitin catabolic process	0.011
GOTERM_BP_DIRECT	eosinophil chemotaxis	0.011
GOTERM_BP_DIRECT	osteoblast differentiation	0.011
GOTERM_BP_DIRECT	positive regulation of cytosolic calcium ion concentration	0.012
GOTERM_BP_DIRECT	extracellular matrix organization	0.012
GOTERM_BP_DIRECT	osteoclast differentiation	0.012
GOTERM_BP_DIRECT	positive regulation of cytokine production	0.012
GOTERM_BP_DIRECT	positive regulation of calcium ion transport	0.013
GOTERM_BP_DIRECT	response to electrical stimulus	0.013
GOTERM_BP_DIRECT	positive regulation of phagocytosis, engulfment	0.014
GOTERM_BP_DIRECT	positive regulation of interferon-alpha production	0.014
GOTERM_BP_DIRECT	organ regeneration	0.014
GOTERM_BP_DIRECT	positive regulation of transcription from RNA polymerase II promoter	0.015
GOTERM_BP_DIRECT	positive regulation of translation	0.015
GOTERM_BP_DIRECT	cell adhesion	0.015
GOTERM_BP_DIRECT	cellular response to insulin stimulus	0.015
GOTERM_BP_DIRECT	regulation of cell growth	0.015
GOTERM_BP_DIRECT	response to wounding	0.015
GOTERM_BP_DIRECT	protein import into nucleus, translocation	0.016
GOTERM_BP_DIRECT	negative regulation of viral transcription	0.016
GOTERM_BP_DIRECT	cellular response to nutrient levels	0.016
GOTERM_BP_DIRECT	cellular response to zinc ion	0.016
GOTERM_BP_DIRECT	cellular response to cytokine stimulus	0.017
GOTERM_BP_DIRECT	lung development	0.017
GOTERM_BP_DIRECT	receptor-mediated endocytosis	0.017
GOTERM_BP_DIRECT	phospholipase C-activating G-protein coupled receptor signaling pathway	0.017
GOTERM_BP_DIRECT	proteolysis	0.017
GOTERM_BP_DIRECT	regulation of inflammatory response	0.018
GOTERM_BP_DIRECT	positive regulation of cytokine secretion	0.018
GOTERM_BP_DIRECT	positive regulation of cell proliferation	0.019
GOTERM_BP_DIRECT	wound healing, spreading of cells	0.019
GOTERM_BP_DIRECT	JAK-STAT cascade involved in growth hormone signaling pathway	0.019
GOTERM_BP_DIRECT	positive regulation of tumor necrosis factor biosynthetic process	0.019
GOTERM_BP_DIRECT	leukocyte migration involved in inflammatory response	0.019
GOTERM_BP_DIRECT	response to mechanical stimulus	0.02
GOTERM_BP_DIRECT	positive regulation of protein kinase activity	0.021
GOTERM_BP_DIRECT	macrophage chemotaxis	0.022
GOTERM_BP_DIRECT	cell activation	0.022
GOTERM_BP_DIRECT	cellular response to dexamethasone stimulus	0.023
GOTERM_BP_DIRECT	response to starvation	0.025
GOTERM_BP_DIRECT	complement activation	0.025
GOTERM_BP_DIRECT	positive regulation of osteoblast differentiation	0.026
GOTERM_BP_DIRECT	positive regulation of neuron apoptotic process	0.027
GOTERM_BP_DIRECT	positive regulation of transcription factor import into nucleus	0.028
GOTERM_BP_DIRECT	positive regulation of endothelial cell apoptotic process	0.028
GOTERM_BP_DIRECT	negative regulation of lipid catabolic process	0.028
GOTERM_BP_DIRECT	cytoskeleton organization	0.029
GOTERM_BP_DIRECT	extrinsic apoptotic signaling pathway	0.03
GOTERM_BP_DIRECT	cellular response to interleukin-6	0.031
GOTERM_BP_DIRECT	mRNA transcription from RNA polymerase II promoter	0.031
GOTERM_BP_DIRECT	miRNA mediated inhibition of translation	0.031
GOTERM_BP_DIRECT	regulation of I-kappaB kinase/NF-kappaB signaling	0.031
GOTERM_BP_DIRECT	extrinsic apoptotic signaling pathway in absence of ligand	0.032
GOTERM_BP_DIRECT	negative regulation of complement activation, lectin pathway	0.033
GOTERM_BP_DIRECT	neutrophil aggregation	0.033
GOTERM_BP_DIRECT	tolerance induction to lipopolysaccharide	0.033
GOTERM_BP_DIRECT	chemokine metabolic process	0.033
GOTERM_BP_DIRECT	regulation of MyD88-dependent toll-like receptor signaling pathway	0.033
GOTERM_BP_DIRECT	follicular dendritic cell differentiation	0.033
GOTERM_BP_DIRECT	positive regulation of protein phosphorylation	0.034
GOTERM_BP_DIRECT	establishment of protein localization to plasma membrane	0.034
GOTERM_BP_DIRECT	positive regulation of GTPase activity	0.035
GOTERM_BP_DIRECT	positive regulation of NF-kappaB transcription factor activity	0.035
GOTERM_BP_DIRECT	cellular zinc ion homeostasis	0.035
GOTERM_BP_DIRECT	positive regulation of macrophage activation	0.035
GOTERM_BP_DIRECT	negative regulation of T cell receptor signaling pathway	0.035
GOTERM_BP_DIRECT	embryonic digestive tract development	0.035
GOTERM_BP_DIRECT	regulation of G1/S transition of mitotic cell cycle	0.039
GOTERM_BP_DIRECT	spleen development	0.04
GOTERM_BP_DIRECT	response to hypoxia	0.041
GOTERM_BP_DIRECT	negative regulation of growth of symbiont in host	0.043
GOTERM_BP_DIRECT	positive regulation of phagocytosis	0.045
GOTERM_BP_DIRECT	positive regulation of cysteine-type endopeptidase activity involved in apoptotic process	0.045
GOTERM_BP_DIRECT	cell cycle arrest	0.045
GOTERM_BP_DIRECT	positive regulation of focal adhesion assembly	0.047
GOTERM_BP_DIRECT	positive regulation of fat cell differentiation	0.047
GOTERM_BP_DIRECT	memory	0.049
GOTERM_BP_DIRECT	neutrophil apoptotic process	0.049
GOTERM_BP_DIRECT	positive regulation of calcidiol 1-monooxygenase activity	0.049
GOTERM_BP_DIRECT	negative regulation of natural killer cell chemotaxis	0.049
GOTERM_BP_DIRECT	negative regulation of myoblast fusion	0.049
GOTERM_BP_DIRECT	monocyte aggregation	0.049
GOTERM_BP_DIRECT	neutrophil mediated killing of gram-negative bacterium	0.049
GOTERM_BP_DIRECT	neutrophil extravasation	0.049
GOTERM_BP_DIRECT	positive regulation of neutrophil apoptotic process	0.049
GOTERM_BP_DIRECT	positive regulation of leukocyte adhesion to vascular endothelial cell	0.049
