## Supplementary material for "Myeloid cell and transcriptome signatures associated with inflammation resolution in a model of self-limiting acute brain inflammation"

### Sheet: Sheet1
Category	Term	P-Value
GOTERM_BP_DIRECT	immune system process	4.4e-13
GOTERM_BP_DIRECT	antigen processing and presentation of exogenous peptide antigen via MHC class II	8.1e-07
GOTERM_BP_DIRECT	innate immune response	9.8e-06
GOTERM_BP_DIRECT	adaptive immune response	2.1e-05
GOTERM_BP_DIRECT	chemotaxis	3.4e-05
GOTERM_BP_DIRECT	lipoprotein biosynthetic process	4.8e-05
GOTERM_BP_DIRECT	antigen processing and presentation	8.9e-05
GOTERM_BP_DIRECT	immune response	9.5e-05
GOTERM_BP_DIRECT	inflammatory response	0.00028
GOTERM_BP_DIRECT	positive regulation of cell migration	0.00048
GOTERM_BP_DIRECT	cholesterol efflux	0.00053
GOTERM_BP_DIRECT	regulation of cell shape	0.00064
GOTERM_BP_DIRECT	proteolysis involved in cellular protein catabolic process	0.0011
GOTERM_BP_DIRECT	antigen processing and presentation of peptide antigen	0.0011
GOTERM_BP_DIRECT	lipid metabolic process	0.0016
GOTERM_BP_DIRECT	cholesterol homeostasis	0.0017
GOTERM_BP_DIRECT	defense response to Gram-positive bacterium	0.0017
GOTERM_BP_DIRECT	negative regulation of cell adhesion	0.0025
GOTERM_BP_DIRECT	glycosaminoglycan metabolic process	0.0027
GOTERM_BP_DIRECT	positive regulation of B cell proliferation	0.0027
GOTERM_BP_DIRECT	phagocytosis, engulfment	0.0032
GOTERM_BP_DIRECT	ganglioside catabolic process	0.0037
GOTERM_BP_DIRECT	actin filament polymerization	0.0041
GOTERM_BP_DIRECT	bone resorption	0.0046
GOTERM_BP_DIRECT	mitotic nuclear division	0.0048
GOTERM_BP_DIRECT	angiogenesis	0.0056
GOTERM_BP_DIRECT	lipid storage	0.0057
GOTERM_BP_DIRECT	positive regulation of Rho protein signal transduction	0.0057
GOTERM_BP_DIRECT	antigen processing and presentation of peptide or polysaccharide antigen via MHC class II	0.0062
GOTERM_BP_DIRECT	positive regulation of angiogenesis	0.0063
GOTERM_BP_DIRECT	B cell receptor signaling pathway	0.0066
GOTERM_BP_DIRECT	cholesterol metabolic process	0.0074
GOTERM_BP_DIRECT	neuromuscular process controlling balance	0.008
GOTERM_BP_DIRECT	integrin-mediated signaling pathway	0.0088
GOTERM_BP_DIRECT	lipoprotein metabolic process	0.0092
GOTERM_BP_DIRECT	cell surface receptor signaling pathway	0.01
GOTERM_BP_DIRECT	response to acidic pH	0.011
GOTERM_BP_DIRECT	cellular response to thyroid hormone stimulus	0.011
GOTERM_BP_DIRECT	protein complex assembly	0.012
GOTERM_BP_DIRECT	reverse cholesterol transport	0.013
GOTERM_BP_DIRECT	cell division	0.014
GOTERM_BP_DIRECT	tissue remodeling	0.015
GOTERM_BP_DIRECT	positive regulation of interleukin-2 production	0.015
GOTERM_BP_DIRECT	skeletal system development	0.015
GOTERM_BP_DIRECT	cell adhesion	0.016
GOTERM_BP_DIRECT	lysosome organization	0.016
GOTERM_BP_DIRECT	positive regulation of T cell chemotaxis	0.017
GOTERM_BP_DIRECT	response to drug	0.018
GOTERM_BP_DIRECT	transforming growth factor beta receptor signaling pathway	0.019
GOTERM_BP_DIRECT	phospholipid efflux	0.02
GOTERM_BP_DIRECT	ruffle organization	0.02
GOTERM_BP_DIRECT	chromosome condensation	0.02
GOTERM_BP_DIRECT	negative regulation of tumor necrosis factor production	0.021
GOTERM_BP_DIRECT	cell cycle	0.021
GOTERM_BP_DIRECT	positive regulation of smooth muscle cell proliferation	0.024
GOTERM_BP_DIRECT	microglial cell activation	0.024
GOTERM_BP_DIRECT	positive regulation of protein processing in phagocytic vesicle	0.027
GOTERM_BP_DIRECT	negative regulation of peptide secretion	0.027
GOTERM_BP_DIRECT	cholangiocyte proliferation	0.027
GOTERM_BP_DIRECT	immune response-regulating signaling pathway	0.027
GOTERM_BP_DIRECT	positive regulation of cAMP biosynthetic process	0.029
GOTERM_BP_DIRECT	cholesterol transport	0.03
GOTERM_BP_DIRECT	negative regulation of inflammatory response	0.031
GOTERM_BP_DIRECT	positive regulation of erythrocyte differentiation	0.033
GOTERM_BP_DIRECT	positive regulation of interferon-gamma production	0.034
GOTERM_BP_DIRECT	positive regulation of innate immune response	0.036
GOTERM_BP_DIRECT	tissue regeneration	0.036
GOTERM_BP_DIRECT	glomerular capillary formation	0.04
GOTERM_BP_DIRECT	negative regulation of smooth muscle cell chemotaxis	0.04
GOTERM_BP_DIRECT	collagen catabolic process	0.042
GOTERM_BP_DIRECT	artery morphogenesis	0.045
GOTERM_BP_DIRECT	cytolysis	0.045
GOTERM_BP_DIRECT	defense response to bacterium	0.047
GOTERM_BP_DIRECT	response to interferon-gamma	0.048
GOTERM_BP_DIRECT	B cell homeostasis	0.048
GOTERM_BP_DIRECT	positive regulation of peptidyl-tyrosine phosphorylation	0.049
