## Supplementary material for "Myeloid cell and transcriptome signatures associated with inflammation resolution in a model of self-limiting acute brain inflammation"

### Sheet: Sheet1
Category	Term	P-Value
GOTERM_CC_DIRECT	extracellular exosome	8.1e-19
GOTERM_CC_DIRECT	lysosome	1.5e-17
GOTERM_CC_DIRECT	membrane	3e-12
GOTERM_CC_DIRECT	integral component of plasma membrane	3.2e-06
GOTERM_CC_DIRECT	external side of plasma membrane	6.5e-06
GOTERM_CC_DIRECT	cell surface	4.4e-05
GOTERM_CC_DIRECT	extracellular space	5.5e-05
GOTERM_CC_DIRECT	focal adhesion	8.4e-05
GOTERM_CC_DIRECT	perinuclear region of cytoplasm	0.00017
GOTERM_CC_DIRECT	extracellular matrix	0.00018
GOTERM_CC_DIRECT	extracellular region	0.00033
GOTERM_CC_DIRECT	MHC class II protein complex	0.00048
GOTERM_CC_DIRECT	plasma membrane	0.00066
GOTERM_CC_DIRECT	immunological synapse	0.0011
GOTERM_CC_DIRECT	actin cytoskeleton	0.0016
GOTERM_CC_DIRECT	cytosol	0.0017
GOTERM_CC_DIRECT	ruffle	0.0018
GOTERM_CC_DIRECT	cortical actin cytoskeleton	0.0026
GOTERM_CC_DIRECT	integrin complex	0.0044
GOTERM_CC_DIRECT	endosome membrane	0.0061
GOTERM_CC_DIRECT	cytoplasmic vesicle	0.0066
GOTERM_CC_DIRECT	blood microparticle	0.0092
GOTERM_CC_DIRECT	receptor complex	0.0095
GOTERM_CC_DIRECT	melanosome	0.012
GOTERM_CC_DIRECT	actin filament	0.013
GOTERM_CC_DIRECT	cytoplasmic, membrane-bounded vesicle	0.016
GOTERM_CC_DIRECT	phagocytic vesicle	0.018
GOTERM_CC_DIRECT	growth cone	0.02
GOTERM_CC_DIRECT	cytoplasmic vesicle membrane	0.023
GOTERM_CC_DIRECT	high-density lipoprotein particle	0.032
GOTERM_CC_DIRECT	cell	0.037
GOTERM_CC_DIRECT	cell leading edge	0.039
GOTERM_CC_DIRECT	protein complex	0.045
GOTERM_CC_DIRECT	intracellular membrane-bounded organelle	0.046
